# Characterization of m^6^A modifiers and RNA modifications in uterine fibroids

**DOI:** 10.1101/2023.08.07.552278

**Authors:** Jitu W. George, Rosa A. Cancino, Jennifer L. Griffin Miller, Fang Qiu, Qishan Lin, M Jordan Rowley, Varghese M. Chennathukuzhi, John S. Davis

## Abstract

Uterine leiomyoma or fibroids are the most common prevalent noncancerous tumors of the uterine muscle layer. Common symptoms associated with fibroids include pelvic pain, heavy menstrual bleeding, anemia, and pelvic pressure. These tumors are a leading cause of gynecological care but lack long-term therapy as the origin and development of fibroids are not well understood. Several next-generation sequencing technologies have been performed to identify the underlying genetic and epigenetic basis of fibroids. However, there remains a systemic gap in our understanding of molecular and biological process that define uterine fibroids. Recent epitranscriptomics studies have unraveled RNA modifications that are associated with all forms of RNA and are thought to influence both normal physiological functions and the progression of diseases. We quantified RNA expression profiles by analyzing publicly available RNA-seq data for 15 known epigenetic mediators to identify their expression profile in uterine fibroids compared to myometrium. To validate our findings, we performed RT-qPCR on a separate cohort of uterine fibroids targeting these modifiers confirming our RNA-seq data. We then examined protein profiles of key m^6^A modifiers in fibroids and their matched myometrium. In concordance with our RNA expression profiles, no significant differences were observed in these proteins in uterine fibroids compared to myometrium. To determine abundance of RNA modifications, mRNA and small RNA from fibroids and matched myometrium were analyzed by UHPLC MS/MS. In addition to the prevalent N6-methyladenosine (m^6^A), we identified 11 other known modifiers but did not identify any aberrant expression in fibroids. We then mined a previously published dataset and identified differential expression of m^6^A modifiers that were specific to fibroid genetic sub-type. Our analysis also identified m^6^A consensus motifs on genes previously identified to be dysregulated in uterine fibroids. Overall, using state-of-the-art mass spectrometry, RNA expression and protein profiles, we characterized and identified differentially expressed m^6^A modifiers in relation to driver mutations. Despite the use of several different approaches, we identified limited differential expression of RNA modifiers and associated modifications in uterine fibroids. However, considering the highly heterogenous genomic and cellular nature of fibroids, and the possible contribution of single molecule m^6^A modifications to fibroid pathology, there is a need for greater in-depth characterization of m^6^A marks and modifiers in a larger and varied patient cohort.
