## Supplementary material for "Characterization of m^6^A modifiers and RNA modifications in uterine fibroids": Supplementary File_1_patients.xlsx

### Sheet: Sheet1
Patient ID	Tissue	RT-qPCR	Western Blots	mRNA modification	small RNA modification
M976	Normal	X	X	X	X
F976	Fibroid	X	X	X	X
M048	Normal	X	X		X
F048	Fibroid	X	X		X
M664	Normal	X	X		X
F664	Fibroid	X	X		X
M731	Normal	X	X		X
F731	Fibroid	X	X		X
M758	Normal	X	X	X	X
F758	Fibroid	X	X	X	X
M703	Normal		X
F703	Fibroid		X
M760	Normal	X	X	X
F760	Fibroid	X	X	X
M770	Normal	X	X
F770	Fibroid	X	X
M928	Normal	X	X
F928	Fibroid	X	X
M793	Normal	X	X
F793	Fibroid	X	X
M796	Normal		X
F796	Fibroid		X
M072	Normal	X	X
F072	Fibroid	X	X
M753	Normal	X
F753	Fibroid	X
M732	Normal	X
F732	Fibroid	X
M850	Normal			X
F850	Fibroid			X
M739	Normal			X
F739	Fibroid			X
UP_1_M	Normal		X
UP_1_F	Fibroid		X
UP_2_M	Normal		X
UP_2_F	Fibroid		X
UP_3_M	Normal		X
UP_3_F	Fibroid		X
UP_4_M	Normal		X
UP_4_F1	Fibroid		X
UP_4_F2	Fibroid		X
UP_4_F3	Fibroid		X
UP_5_M	Normal		X
UP_5_F2	Fibroid		X
UP_5_F6	Fibroid		X
UP_6_M	Normal		X
UP_6_F1	Fibroid		X
UP_6_F2	Fibroid		X
UP_6_F3	Fibroid		X
UP_7_M	Normal		X
UP_7_F1	Fibroid		X
UP_7_F2	Fibroid		X
UP_7_F3	Fibroid		X
