## Supplementary material for "Characterization of m^6^A modifiers and RNA modifications in uterine fibroids": Supplementary File_2_primers.xlsx

### Sheet: Sheet1
Supplementary Table 1: Primers used for RT-qPCR
Gene Name	Forward Primer (5'-3')	Reverse Primer (5'-3')
METTL3	CTATCTCCTGGCACTCGCAAGA	GCTTGAACCGTGCAACCACATC
METTL14	CTGAAAGTGCCGACAGCATTGG	CTCTCCTTCATCCAGATACTTACG
METTL16	TGGAGCAACCTTGAATGGCTGG	CCATCAGGAGTGTCTTCTGTGG
VIRMA	TGACCTTGCCTCACCAACTGCA	AGCAACCTGGTGGTTTGGCTAG
RBM15	CTTCCCACCTTGTGAGTTCTCC	CTTCTTGTTCTCATACCTAACTCC
YTHDF1	CAAGCACACAACCTCCATCTTCG	GTAAGAAACTGGTTCGCCCTCAT
YTHDF2	TAGCCAGCTACAAGCACACCAC	CAACCGTTGCTGCAGTCTGTGT
YTHDF3	GCTACTTTCAAGCATACCACCTC	ACAGGACATCTTCATACGGTTATTG
YTHDC1	TCAGGAGTTCGCCGAGATGTGT	AGGATGGTGTGGAGGTTGTTCC
FTO	CCAGAACCTGAGGAGAGAATGG	CGATGTCTGTGAGGTCAAACGG
ALKBH5	CCAGCTATGCTTCAGATCGCCT	GGTTCTCTTCCTTGTCCATCTCC
RPL17	ACGAAAAGCCACGAAGTATCTG	GACCTTGTGTCCAGCCCCAT
