## Supplementary material for "Characterization of m^6^A modifiers and RNA modifications in uterine fibroids": Supplementary File_3_m6A_prediction.xlsx

### Sheet: Sheet1
Gene	Number of sites	Position	Sequence context	Combined Score	m6A confidence
PGR	1	198	UCUUCCCUCGGCCCUGCCAGGGACAGGACCCCUCCGACGAAAAGA	0.604	Moderte
	2	320	AGUUCUAGUCCCCCAGAAAAGGACAGCGGACUGCUGGACAGUGUC	0.581	Low
	3	327	GUCCCCCAGAAAAGGACAGCGGACUGCUGGACAGUGUCUUGGACA	0.644	High
	4	335	GAAAAGGACAGCGGACUGCUGGACAGUGUCUUGGACACUCUGUUG	0.614	Moderate
	5	347	GGACUGCUGGACAGUGUCUUGGACACUCUGUUGGCGCCCUCAGGU	0.575	Low
	6	1823	UACUUAUGUGCUGGAAGAAAUGACUGCAUCGUUGAUAAAAUCCGC	0.569	Low
ESR1	1	569	CGCUACUGUGCAGUGUGCAAUGACUAUGCUUCAGGCUACCAUUAU	0.576	low
	2	645	UCUUCAAGAGAAGUAUUCAAGGACAUAACGACUAUAUGUGUCCAG	0.613	Moderate
	3	1232	UUUGCUCCUAACUUGCUCUUGGACAGGAACCAGGGAAAAUGUGUA	0.568	Low
	4	1439	GACCAUAUCCACCGAGUCCUGGACAAGAUCACAGACACUUUGAUC	0.564	Low
	5	1691	GGGGCAUCCGUGGAGGAGACGGACCAAAGCCACUUGGCCACUGCG	0.558	Low
PLAG1	1	203	CCCUACAAGUGCAUACAACAAGACUGCACCAAGGCCUUUGUUUCU	0.569	Low
	2	472	CACCUGUAAGGUAUGUUUGCAAACUUUUGAAAGCACGGGAGUGCU	0.793	Very high
	3	635	GUGGUGCACACUGGAAGAAAGGACUUCCUCUGUCAGUAUUGUGCA	0.699	Very high
	4	828	UGAUGUCCUUACCUUCCAGUGAACUGUUAUCAAAGCCAUUCACAA	0.6	Moderate
	5	965	AUGACAUGCCCAAUAGAUAUGGACACUGUUCAUCCCUCUCACCAC	0.592	Moderate
PAPPA2	1	85	UGCCAACUCUGAGCUGGGCUGGACACGCAAGAAAUCCUUGGUUGA	0.559	Low
	2	334	GAGCCUUGUUCCCCCAGACCUGACUGAAAAUCCAGCAGGACUGAG	0.564	Low
	3	351	ACCUGACUGAAAAUCCAGCAGGACUGAGGGGUGCAGUUGAAGAGC	0.679	Very high
	4	777	AGACCUUUAACUCCCAAGUAGGACUGCCCAUCUUAUACUUCUCUG	0.61	Moderate
	5	989	CUGGGGAUCCGCUCAGGGAAGGACAAGGGAAAGCGGGAUGCUCGC	0.583	Low
	6	1358	AGUGGGGAGGAGGAAGCGACUGACUUGGUCCUGACAGCGAGCUUU	0.569	Low
	7	1754	CGACACCGGGUUGUGCUUGUGAACUGUGAGCCCAGCAAGAUUGGC	0.593	Moderate
	8	2114	GGUGCUGCCACCUGGCCUUGGGACAAGGACGCUGUCACUCACCUG	0.568	Low
	9	2208	ACACCAUGAUCCAUGAAGUGGGACAUGUUCUGGGACUCUACCAUG	0.595	Moderate
	10	2220	AUGAAGUGGGACAUGUUCUGGGACUCUACCAUGUCUUUAAAGGAG	0.673	High
	11	2492	GCCCGAAUGCAUUGCUAUUUGGACCUAGUCUAUCAGCAGUGGACU	0.618	Moderate
	12	2512	GGACCUAGUCUAUCAGCAGUGGACUGAAAGCAGAAAGCCCACCCC	0.684	Very high
	13	2562	CCAUUCCACCUAUGGUCAUCGGACAGACCAACAAGUCCCUCACUA	0.585	Moderate
	14	3369	GAGAUGGGAAGGUGUCAGAGAGACUGGGAGAAGAGUGUGAUGAUG	0.631	High
	15	3533	GAGAGAAAAACCAGCAUUGUAGACUGUGGCAUCUACACUCCCAAA	0.633	High
	16	3892	AGAGCAUCAGCAGCCGACAGUGACUCUCUACCUGACCGAUGUCCG	0.619	Moderate
	17	3945	ACCACUCUCUUGGAACCUAUGGACUGUCAUGCCAGCAUAAUCCAC	0.699	Very high
	18	4146	ACGAGGGGCAGAAUCAUCAGGGACAGAGCUGUAUCCAUCGGCCCU	0.58	Low
	19	4388	AAUGUGAGCUGCCUUCCCGUGGACUGCGGUGUUCCCGACCCGUCU	0.577	low
	20	4503	UCCCACCAGCCAAGCUGCAAGGACUGAGCCCAUGGCUGACAUGUC	0.632	High
	21	5321	AAGGUCAUUCCAUUUGCUGCUGACUGUGACCUGGAUGAGUGCACC	0.558	Low
CBX2	1	782	AGCUCCAUCGUGCACUACAUGAACCGGAUGACCCAGAGCCAGGCC	0.764	Very high
	2	968	GCUGUGGAGCAGAAAGUGGGGAACACAGGGGGCCCCCCGCACACC	0.766	Very high
	3	1070	GAGCUGAGCCUCCAGGUCUUGGACUUGCAGAGUGUCAAGAAUGGC	0.849	Very high
	4	1286	CCCACCCCUGCCAGCAAGAGGGACUGUGUCAAGGGCAGUGCUACC	0.87	Very high
	5	1403	GGUGAGGAGAGUAGCAGCUCGGACUCCGACCCCGACUCCGCCUCG	0.833	Very high
	6	1440	CCGCCUCGCCGCCCAGCACUGGACAGAACCCGUCAGUGUCCGUUC	0.846	Very high
	7	1465	GAACCCGUCAGUGUCCGUUCAGACCAGCCAGGACUGGAAGCCCAC	0.772	Very high
	8	1475	GUGUCCGUUCAGACCAGCCAGGACUGGAAGCCCACCCGCAGCCUC	0.857	Very high
CBX4	1	560	GCGCCCAGCCCCACCUGCCCGGACCUGGGGGCCAAGAGCCACCCG	0.815	Very high
	2	925	GCGCCACCCUCCUGCCGACAGGACUUUUAAAAAGGCGGCGGGCGC	0.876	Very high
	3	1397	CAGCCCGAGGUCAUCCUGCUAGACUCAGACCUGGAUGAACCCAUA	0.841	Very high
	4	1403	GAGGUCAUCCUGCUAGACUCAGACCUGGAUGAACCCAUAGACUUG	0.762	Very high
	5	1413	UGCUAGACUCAGACCUGGAUGAACCCAUAGACUUGCGCUGCGUCA	0.782	Very high
	6	1421	UCAGACCUGGAUGAACCCAUAGACUUGCGCUGCGUCAAGACGCGC	0.837	Very high
	7	1643	AUUAUCACCGACGUCACCGCGAACUGCCUCACCGUUACUUUCAAG	0.739	Very high
CBX8	1	759	GUGUGAUCCAGCUGGCCCGAAGACAGGACUCGGACCUGGUGCAGU	0.765	Very high
	2	764	AUCCAGCUGGCCCGAAGACAGGACUCGGACCUGGUGCAGUGUGGU	0.578	Low
	3	1106	GUGGUCACGGACGUGACCUCAAACUUUUUGACCGUCACCAUUAAG	0.867	Very high
	4	1142	ACCAUUAAGGAAAGUAACACGGACCAAGGCUUUUUUAAAGAGAAA	0.74	Very high
SATB2	1	543	CAGUCCGCAAUGCCUUAAAGGAACUGCUCAAAGAGAUGAACCAGA	0.604	Moderate
	2	799	CCAGCUGGCAUCCCUGGGGAAAACCAACGAACAGUCUCCUCACAG	0.564	Low
	3	807	CAUCCCUGGGGAAAACCAACGAACAGUCUCCUCACAGCCAAAUUC	0.666	High
	4	1216	GCGUAAGGAAGAAGACCCUCGGACAGCCUCUCAGUCUCUUCUAGU	0.57	Low
RAD51B	1	86	CAUCAGAUCCUUACCUGUCAGGACUUUUUAUGUCUUUCCCCACUG	0.639	High
	2	153	UGAGUUAUCGAGGUGUCCAUGAACUUCUAUGUAUGGUCAGCAGGG	0.588	Moderate
	3	453	AGUCUGCAUUUAGUGCUGAAAGACUGGUUGAAAUAGCAGAAUCCC	0.64	High
	4	546	GUAAAGUUCAUCUUUAUCGGGAACUCACCUGUGAUGAAGUUCUAC	0.558	Low
HSD17B6	1	308	UGGGUGAAGGAGCAUGUGGGGGACAGAGGACUCUGGGGACUGGUG	0.568	Low
	2	315	AGGAGCAUGUGGGGGACAGAGGACUCUGGGGACUGGUGAACAAUG	0.693	Very high
	3	324	UGGGGGACAGAGGACUCUGGGGACUGGUGAACAAUGCAGGCAUUC	0.695	Very high
	4	332	AGAGGACUCUGGGGACUGGUGAACAAUGCAGGCAUUCUUACACCA	0.58	Low
	5	386	UGUGAGUGGCUGAACACUGAGGACUCUAUGAAUAUGCUCAAAGUG	0.682	Very high
	6	717	AGCAUAUUAAGGAGACCUAUGGACAGCAGUAUUUUGAUGCCCUUU	0.563	Low
	7	797	ACAAACCUGAACCUGGUCACUGACUGCAUGGAACAUGCUCUGACA	0.576	Low
SRD5A2	1	283	CUGCCUACAUUACUUCCACAGGACAUUUGUGUACUCACUGCUCAA	0.603	Moderate
	2	481	AUGGGAAUAAACAUUCAUAGUGACUAUAUAUUGCGCCAGCUCAGG	0.559	Low
TDO2	1	88	CAGCGAAGAAGACAAAUCACAAACUGGUGUGAAUAGAGCCAGCAA	0.566	Low
	2	131	AAAGGAGGUCUUAUCUAUGGGAACUACCUGCAUUUGGAAAAAGUU	0.559	Low
	3	168	AAAAAGUUUUGAAUGCACAAGAACUGCAAAGUGAAACAAAAGGAA	0.642	High
	4	240	UCAUAACUCAUCAAGCUUAUGAACUCUGGUUUAAGCAAAUCCUCU	0.58	Low
	5	416	CUGGAGACGAUGACAGCCUUGGACUUCAAUGACUUCAGAGAGUAC	0.631	High
	6	570	ACUUCAAAGGAGAAGAAAAUGAACUGCUACUUAAAUCUGAGCAGG	0.652	High
	7	947	CAGUUGCUGACUUCUCUUAUGGACAUAGAUUCACUGAUGACCAAA	0.609	Moderate
ADAM12	1	234	GACUACAACGGGAAAGCAAAGAACUGAUCAUAAAUCUGGAAAGAA	0.644	High
	2	360	CGGGUCACUGUUACUACCAUGGACAUGUACGGGGAUAUUCUGAUU	0.592	Moderate
	3	420	GCACGUGUUCUGGUCUCAGGGGACUUAUUGUGUUUGAAAAUGAAA	0.642	High
	4	803	GUGGAAGUGUGGAAUGACAUGGACAAAUGCUCUGUAAGUCAGGAC	0.622	High
	5	854	ACCAGCCUCCAUGAAUUUCUGGACUGGAGGAAGAUGAAGCUUCUA	0.649	High
	6	998	CAGUCUGGGGGAAUUGUCAUGGACCAUUCAGACAAUCCCCUUGGU	0.568	Low
	7	1082	GGGAUGAAUCAUGACACACUGGACAGGGGCUGUAGCUGUCAAAUG	0.618	Moderate
	8	1187	UUCAGCAGUUGCAGCAGGAAGGACUUGGAGACCAGCCUGGAGAAA	0.596	Moderate
	9	1307	GUGGAAGAAGGAGAGGAGUGUGACUGUGGGGAGCCAGAGGAAUGU	0.567	Low
	10	1442	CCUGCAGGAACAGCGUGCAGGGACUCCAGCAACUCCUGUGACCUC	0.634	High
	11	2015	GGGGUGUGCAACAACAGGAAGAACUGCCACUGCGAGGCCCACUGG	0.579	Low
	12	2625	AUGCCUUGGCCAGGACCCCAGGACAAUGGGAGACUGGGCUCCGCC	0.648	High
	13	2635	CAGGACCCCAGGACAAUGGGAGACUGGGCUCCGCCUGGCACCCCU	0.624	High
COL1A1	1	417	AUGGCAUCCCUGGACAGCCUGGACUUCCCGGACCCCCCGGACCCC	0.595	Moderate
	2	3462	CUGGUGCUCCUGGCAAAGAUGGACUCAACGGUCUCCCUGGCCCCA	0.585	Moderate
	3	3932	CAGCCCAGUGUGGCCCAGAAGAACUGGUACAUCAGCAAGAACCCC	0.559	Low
COL3A1	1	449	UCAUGCCCUACUGGUCCUCAGAACUAUUCUCCCCAGUAUGAUUCA	0.557	Low
	2	504	AGUCUGGAGUAGCAGUAGGAGGACUCGCAGGCUAUCCUGGACCAG	0.562	Low
	3	936	CUGGUGAGCGAGGACGGCCAGGACUUCCUGGGGCUGCAGGUGCUC	0.586	Moderate
	4	1098	CUGGUUCAAAUGGUGCCCCUGGACAAAGAGGAGAACCUGGACCUC	0.562	Low
	5	1224	CUGGCAUUCCUGGAGCUCCUGGACUGAUGGGAGCCCGGGGUCCUC	0.619	Moderate
	6	1278	CCGGUGCUAAUGGUGCUCCUGGACUGCGAGGUGGUGCAGGUGAGC	0.587	Moderate
	7	2079	CUGGAUUGGCAGGGGCCCCAGGACUUAGAGGUGGAGCUGGUCCCC	0.636	High
	8	3465	CUGGCAAAGAUGGAACCAGUGGACAUCCAGGUCCCAUUGGACCAC	0.564	Low
	9	3729	CUUCACUCAAGUCUGUUAAUGGACAAAUAGAAAGCCUCAUUAGUC	0.604	Moderate
	10	3813	ACCUGAAAUUCUGCCAUCCUGAACUCAAGAGUGGAGAAUACUGGG	0.583	Low
	11	4314	AUCGAACACGCAAGGCUGUGAGACUACCUAUUGUAGAUAUUGCAC	0.559	Low
POSTN	1	185	AAAUACUUCAGCACUUGUAAGAACUGGUAUAAAAAGUCCAUCUGU	0.631	High
	2	210	GGUAUAAAAAGUCCAUCUGUGGACAGAAAACGACUGUGUUAUAUG	0.605	Moderate
	3	428	GCACCGAGUAAUGAGGCUUGGGACAACUUGGAUUCUGAUAUCCGU	0.557	Low
	4	533	AAUAAGAGAAUGUUGACCAAGGACUUAAAAAAUGGCAUGAUUAUU	0.66	High
	5	773	AGAGCAGCUGCCAUCACAUCGGACAUAUUGGAGGCCCUUGGAAGA	0.58	Low
	6	1559	CUCAGCCUACUUGAAGCUGCAGACUUGAAAGAGCUCCUGACACAA	0.581	Low
	7	1589	GAGCUCCUGACACAACCUGGAGACUGGACAUUAUUUGUGCCAACC	0.637	High
	8	1594	CCUGACACAACCUGGAGACUGGACAUUAUUUGUGCCAACCAAUGA	0.684	Very high
	9	1633	CAAUGAUGCUUUUAAGGGAAUGACUAGUGAAGAAAAAGAAAUUCU	0.597	Moderate
	10	1664	GAAAAAGAAAUUCUGAUACGGGACAAAAAUGCUCUUCAAAACAUC	0.592	Moderate
	11	2247	UUGAAGAUGAAGAAAUUAAAAGACUGCUUCAGGGAGACACACCCG	0.596	Moderate
CCND1	1	486	UGACCCCGCACGAUUUCAUUGAACACUUCCUCUCCAAAAUGCCAG	0.772	Very high
	2	525	UGCCAGAGGCGGAGGAGAACAAACAGAUCAUCCGCAAACACGCGC	0.765	Very high
	3	725	AGAGUGAUCAAGUGUGACCCGGACUGCCUCCGGGCCUGCCAGGAG	0.571	Low
VEGFA	1	8	---------------CUGACGGACAGACAGACAGACACCGCCCCC	0.567	Low
	2	159	GGGCUCGCGGCGUCGCACUGAAACUUUUCGUCCAACUUCUGGGCU	0.777	Very high
	3	545	GGUCGGGCCUCCGAAACCAUGAACUUUCUGCUGUCUUGGGUGCAU	0.851	Very high
